# Unbiased identification of unknown cellular and environmental factors that mediate eQTLs using principal interaction component analysis

**DOI:** 10.1101/2022.07.28.501849

**Authors:** Martijn Vochteloo, Patrick Deelen, Britt Vink, BIOS Consortium, Ellen A. Tsai, Heiko Runz, Sergio Andreu-Sánchez, Jingyuan Fu, Alexandra Zhernakova, Harm-Jan Westra, Lude Franke

## Abstract

Expression quantitative trait loci (eQTL) can reveal the regulatory mechanisms of trait associated variants. eQTLs are highly cell-type and context-specific, but often these contexts are unknown or not measured. Here, we introduce PICALO (Principal Interaction Component Analysis through Likelihood Optimization), an unbiased method to identify known and hidden contexts that influence eQTLs. PICALO uses expectation maximization to identify latent components, referred to as Principal Interaction Components (PIC), that interact with genotypes to maximize explained eQTL effect-sizes.

We applied PICALO to bulk RNA-seq eQTL datasets in blood (n=2,932) and brain (n=2,440). We identify 31 PICs in blood, interacting with 4,169 (32%) unique cis-eQTLs (BH-FDR≤0.05). In brain, we identified 21 PICs, interacting with 4,058 (39%) unique cis-eQTLs (BH-FDR≤0.05). These PICs are associated with RNA quality, cell type composition or environmental influences. Furthermore, PICs clearly disentangle distinct eQTL contexts, for example technical from non-technical factors. Combined, 3,065 unique genes showed a cis-eQTL effect that is dependent on a cell type or other non-technical context, emphasizing the value of methods like PICALO. PICALO is robust, works well with heterogeneous datasets, yields reproducible interaction components, and identifies eQTL interactions and contexts that would have been missed when using cell counts or expression based principal components.

Since PICALO allows for the identification of many context-dependent eQTLs without any prior knowledge of such contexts, this method can help to reveal and quantify the influence of previously unknown environmental factors that play a role in common diseases.
