## Supplementary Table 1 for "Unbiased identification of unknown cellular and environmental factors that mediate eQTLs using principal interaction component analysis"

### Sheet: blood
component	PIC - default	PIC - conditional	PC - default	PC - conditional
1	3426	3426	2670	2670
2	1128	1120	337	213
3	337	334	956	961
4	282	279	236	135
5	105	103	377	363
6	80	81	125	126
7	59	60	80	85
8	57	55	58	63
9	76	75	191	132
10	45	44	32	25
11	26	26	119	15
12	24	22	52	69
13	36	33	150	27
14	25	21	28	23
15	20	19	26	11
16	20	19	22	21
17	17	16	60	40
18	26	26	40	34
19	11	9	15	20
20	21	18	18	15
21	23	17	23	19
22	15	13	4	5
23	17	17	31	24
24	11	9	13	12
25	11	12	7	6
26	6	6	11	9
27	7	6	11	13
28	4	4	1	3
29	13	11	9	7
30	7	6	12	8
31	8	7	5	4

### Sheet: brain
component	PIC - default	PIC - conditional	PC - default	PC - conditional
1	2868	2868	1032	1032
2	898	896	308	314
3	522	520	1126	935
4	473	444	586	395
5	324	315	301	196
6	155	157	692	517
7	104	104	243	239
8	22	22	275	237
9	30	31	335	16
10	14	14	116	138
11	7	7	47	25
12	14	13	60	47
13	17	17	45	22
14	6	6	28	29
15	11	10	8	14
16	10	10	34	27
17	4	4	48	21
18	12	12	8	3
19	18	18	14	7
20	7	7	8	7
21	6	6	22	19
